# Region-specific, maladaptive, gray matter myelination is associated with differential susceptibility to stress-induced behavior in rats and humans

**DOI:** 10.1101/2021.02.15.431176

**Authors:** Kimberly L. P. Long, Linda L. Chao, Yurika Kazama, Anjile An, Kelsey Y. Hu, Lior Peretz, Dyana C. Y. Muller, Vivian D. Roan, Rhea Misra, Claire E. Toth, Jocelyn M. Breton, William Casazza, Sara Mostafavi, Bertrand R. Huber, Steven H. Woodward, Thomas C. Neylan, Daniela Kaufer

**Author notes:** Current address: Department of Psychiatry and Behavioral Sciences, University of California, San Francisco, San Francisco, CA 94143, USA. Current address: Department of Psychiatry, Columbia University, New York, NY, 10027, USA.

## Abstract

Individual reactions to traumatic stress vary dramatically, yet the biological basis of this variation remains poorly understood. Recent studies demonstrate the surprising plasticity of oligodendrocytes and myelin with stress and experience, providing a potential mechanism by which trauma induces aberrant structural and functional changes in the adult brain. In this study, we utilized a translational approach to test the hypothesis that gray matter myelin contributes to traumatic-stress-induced behavioral variation in both rats and humans. We exposed adult, male rats to a single, severe stressor and used a multimodal approach to characterize avoidance, startle, and fear-learning behavior, as well as oligodendrocyte and myelin content in multiple brain areas. We found that oligodendrocyte cell density and myelin content were correlated with behavioral outcomes in a region-specific manner. Specifically, stress-induced avoidance positively correlated with hippocampal dentate gyrus oligodendrocytes and myelin. Viral overexpression of the oligodendrogenic factor Olig1 in the dentate gyrus was sufficient to induce an anxiety-like behavioral phenotype. In contrast, contextual fear learning positively correlated with myelin in the amygdala and spatial processing regions of the hippocampus. In a group of trauma-exposed US veterans, T1-/T2-weighted magnetic resonance imaging estimates of hippocampal and amygdala myelin associated with symptom profiles in a region-specific manner that mirrored the findings in rats. These results demonstrate a species-independent relationship between region-specific, gray matter oligodendrocytes and myelin and differential behavioral phenotypes following traumatic stress exposure. This study suggests a novel mechanism for brain plasticity that underlies individual variance in sensitivity to traumatic stress.
