## Supplementary material for "Region-specific, maladaptive, gray matter myelination is associated with differential susceptibility to stress-induced behavior in rats and humans": Correlation and T Test Statistics

### Sheet: Figure 1
	Time Point	N	Mean	Std. Deviation	Std. Error Mean
Corticosterone	0	20	28.6	50.1	11.2027
	30	20	283.99	67.344	15.0586
	180	20	239.74	93.336	20.8706
Corticosterone Repeated measures ANOVA		Type III Sum of Squares	df	Mean Square	F	Sig.
Time	Sphericity assumed	745053	2	372526	69.533	0
	Greenhouse-Geisser	745053	1.603	464714	69.533	0
	Huynh-Feldt	745053	1.728	431116	69.533	0
	Lower-bound	745053	1	745053	69.533	0
Error(Time)	Sphericity assumed	203585	38	5357.51
	Greenhouse-Geisser	203585	30.462	6683.31
	Huynh-Feldt	203585	32.836	6200.11
	Lower-bound	203585	19	10715
	Condition	N	Mean	Std. Deviation	Std. Error Mean
Weight Loss	Control	20	0.0144	1.00955	0.22574
	Stress	20	-2.2904	1.06392	0.2379
Independent Samples T Test		Levene's Test for Equality of Variances		t-test for Equality of Means
		F	Sig.	t	df	Sig. (2-tailed)	Mean Difference	Std. Error Difference	95% Confidence Interval of the Difference
									Lower	Upper
Weight Loss	Equal variances assumed	0.012	0.912	7.028	38	0	2.3048	0.32796	1.64089	2.96872
	Equal variances not assumed			7.028	37.896	0	2.3048	0.32796	1.64083	2.96878
Correlations Sex = Male, Condition = Control
		OFT_Light Time_in_Center	OFT_Light_Freq_Center	OFT_Light_Latency_to_Center	OFT_Dim_Time_in_Center	OFT_Dim_Freq_Center	OFT_Dim_Latency_to_Center	LD_Time_in_Open	LD_Frequency_in_Open	LD_Latency_to_Open	EPM_Light_Time_in_closed	EPM_Light_Latency_Open	EPM_Light_Time_Open	EPM_Dim_Time_in_closed	EPM_Dim_Latency_Open	EPM_Dim_Time_Open	OFT_Free_Rears	OFT_Time_Groom	ASR_Stims1to3_NormalizedToMass	ASR_Stims13to15_NormalizedToMass	ASR_Percent_Habituation	ASR_Mean_Startle_NormalizedToMass	ASR_Threshold_AUC_NormalizedToMass
OFT_Light_Time_in_Center	Pearson Correlation	1	0.892	-0.411	0.152	0.225	-0.31	0.029	-0.118	0.048	-0.28	0.352	0.279	-0.109	-0.122	0.062	0.26	-0.237	0.076	-0.118	0.106	0.16	0.021
	Sig. (2-tailed)		0	0.071	0.523	0.34	0.184	0.902	0.621	0.84	0.232	0.128	0.233	0.648	0.607	0.795	0.269	0.315	0.749	0.619	0.655	0.5	0.931
	N	20	20	20	20	20	20	20	20	20	20	20	20	20	20	20	20	20	20	20	20	20	20
OFT_Light_Freq_Center	Pearson Correlation	0.892	1	-0.466	0.203	0.31	-0.3	0.235	0.044	-0.106	-0.253	0.309	0.269	-0.155	-0.067	0.086	0.232	-0.183	0.136	-0.194	0.199	0.058	0.057
	Sig. (2-tailed)	0		0.039	0.391	0.183	0.199	0.319	0.854	0.655	0.281	0.184	0.251	0.514	0.78	0.717	0.326	0.439	0.567	0.411	0.4	0.808	0.811
	N	20	20	20	20	20	20	20	20	20	20	20	20	20	20	20	20	20	20	20	20	20	20
OFT_Light_Latency_to_Center	Pearson Correlation	-0.411	-0.466	1	-0.32	-0.399	0.714	-0.11	0.187	0.047	0.142	-0.281	-0.08	-0.225	-0.24	0.108	-0.175	0.066	-0.146	0.047	-0.12	-0.079	-0.086
	Sig. (2-tailed)	0.071	0.039		0.169	0.081	0	0.645	0.43	0.842	0.551	0.231	0.736	0.341	0.308	0.649	0.46	0.781	0.54	0.843	0.614	0.742	0.717
	N	20	20	20	20	20	20	20	20	20	20	20	20	20	20	20	20	20	20	20	20	20	20
OFT_Dim_Time_in_Center	Pearson Correlation	0.152	0.203	-0.32	1	0.913	-0.429	0.008	-0.035	-0.018	-0.016	-0.134	-0.007	-0.092	0.395	0.012	-0.071	-0.218	0.226	-0.036	0.088	0.201	0.187
	Sig. (2-tailed)	0.523	0.391	0.169		0	0.059	0.973	0.882	0.94	0.948	0.575	0.977	0.699	0.085	0.961	0.766	0.356	0.338	0.881	0.713	0.395	0.43
	N	20	20	20	20	20	20	20	20	20	20	20	20	20	20	20	20	20	20	20	20	20	20
OFT_Dim_Freq_Center	Pearson Correlation	0.225	0.31	-0.399	0.913	1	-0.539	0.066	0.013	0.023	-0.096	-0.108	0.09	-0.15	0.407	0.131	0.018	-0.322	0.103	-0.02	0.063	0.198	0.228
	Sig. (2-tailed)	0.34	0.183	0.081	0		0.014	0.783	0.958	0.924	0.689	0.65	0.707	0.528	0.075	0.581	0.941	0.167	0.667	0.933	0.791	0.402	0.333
	N	20	20	20	20	20	20	20	20	20	20	20	20	20	20	20	20	20	20	20	20	20	20
OFT_Dim_Latency_to_Center	Pearson Correlation	-0.31	-0.3	0.714	-0.429	-0.539	1	-0.017	0.198	-0.084	0.042	0.104	-0.082	-0.103	-0.136	0.05	-0.037	0.085	-0.008	-0.133	0.125	-0.124	-0.181
	Sig. (2-tailed)	0.184	0.199	0	0.059	0.014		0.942	0.402	0.726	0.861	0.663	0.731	0.665	0.566	0.834	0.878	0.723	0.972	0.575	0.6	0.602	0.444
	N	20	20	20	20	20	20	20	20	20	20	20	20	20	20	20	20	20	20	20	20	20	20
LD_Time_in_Open	Pearson Correlation	0.029	0.235	-0.11	0.008	0.066	-0.017	1	0.72	-0.799	-0.524	-0.411	0.612	-0.491	-0.509	0.594	0.319	-0.005	0.517	-0.339	0.431	-0.222	-0.092
	Sig. (2-tailed)	0.902	0.319	0.645	0.973	0.783	0.942		0	0	0.018	0.072	0.004	0.028	0.022	0.006	0.171	0.985	0.019	0.143	0.058	0.347	0.699
	N	20	20	20	20	20	20	20	20	20	20	20	20	20	20	20	20	20	20	20	20	20	20
LD_Frequency_in_Open	Pearson Correlation	-0.118	0.044	0.187	-0.035	0.013	0.198	0.72	1	-0.704	-0.444	-0.376	0.442	-0.128	-0.215	0.309	0.125	0.035	0.248	-0.223	0.352	-0.178	-0.045
	Sig. (2-tailed)	0.621	0.854	0.43	0.882	0.958	0.402	0		0.001	0.05	0.103	0.051	0.589	0.363	0.185	0.599	0.883	0.293	0.345	0.128	0.452	0.851
	N	20	20	20	20	20	20	20	20	20	20	20	20	20	20	20	20	20	20	20	20	20	20
LD_Latency_to_Open	Pearson Correlation	0.048	-0.106	0.047	-0.018	0.023	-0.084	-0.799	-0.704	1	0.532	0.465	-0.597	0.327	0.37	-0.508	-0.339	-0.092	-0.464	0.431	-0.533	0.429	0.224
	Sig. (2-tailed)	0.84	0.655	0.842	0.94	0.924	0.726	0	0.001		0.016	0.039	0.005	0.16	0.108	0.022	0.144	0.699	0.039	0.058	0.016	0.059	0.342
	N	20	20	20	20	20	20	20	20	20	20	20	20	20	20	20	20	20	20	20	20	20	20
EPM_Light_Time_in_closed	Pearson Correlation	-0.28	-0.253	0.142	-0.016	-0.096	0.042	-0.524	-0.444	0.532	1	-0.108	-0.902	0.475	0.419	-0.696	-0.313	-0.189	-0.413	0.582	-0.615	0.426	0.249
	Sig. (2-tailed)	0.232	0.281	0.551	0.948	0.689	0.861	0.018	0.05	0.016		0.649	0	0.034	0.066	0.001	0.179	0.425	0.071	0.007	0.004	0.061	0.29
	N	20	20	20	20	20	20	20	20	20	20	20	20	20	20	20	20	20	20	20	20	20	20
EPM_Light_Latency_Open	Pearson Correlation	0.352	0.309	-0.281	-0.134	-0.108	0.104	-0.411	-0.376	0.465	-0.108	1	-0.129	0.268	0.339	-0.293	-0.162	0.136	-0.105	0.064	-0.049	0.009	0.218
	Sig. (2-tailed)	0.128	0.184	0.231	0.575	0.65	0.663	0.072	0.103	0.039	0.649		0.588	0.253	0.143	0.211	0.496	0.569	0.659	0.788	0.836	0.969	0.356
	N	20	20	20	20	20	20	20	20	20	20	20	20	20	20	20	20	20	20	20	20	20	20
EPM_Light_Time_Open	Pearson Correlation	0.279	0.269	-0.08	-0.007	0.09	-0.082	0.612	0.442	-0.597	-0.902	-0.129	1	-0.593	-0.475	0.785	0.303	0.065	0.443	-0.555	0.54	-0.347	-0.365
	Sig. (2-tailed)	0.233	0.251	0.736	0.977	0.707	0.731	0.004	0.051	0.005	0	0.588		0.006	0.034	0	0.194	0.785	0.051	0.011	0.014	0.134	0.114
	N	20	20	20	20	20	20	20	20	20	20	20	20	20	20	20	20	20	20	20	20	20	20
EPM_Dim_Time_in_closed	Pearson Correlation	-0.109	-0.155	-0.225	-0.092	-0.15	-0.103	-0.491	-0.128	0.327	0.475	0.268	-0.593	1	0.59	-0.909	-0.181	-0.01	-0.415	0.314	-0.253	0.087	-0.006
	Sig. (2-tailed)	0.648	0.514	0.341	0.699	0.528	0.665	0.028	0.589	0.16	0.034	0.253	0.006		0.006	0	0.446	0.968	0.069	0.178	0.283	0.714	0.978
	N	20	20	20	20	20	20	20	20	20	20	20	20	20	20	20	20	20	20	20	20	20	20
EPM_Dim_Latency_Open	Pearson Correlation	-0.122	-0.067	-0.24	0.395	0.407	-0.136	-0.509	-0.215	0.37	0.419	0.339	-0.475	0.59	1	-0.557	-0.358	-0.316	-0.12	0.258	-0.169	0.259	0.202
	Sig. (2-tailed)	0.607	0.78	0.308	0.085	0.075	0.566	0.022	0.363	0.108	0.066	0.143	0.034	0.006		0.011	0.121	0.174	0.613	0.271	0.476	0.27	0.393
	N	20	20	20	20	20	20	20	20	20	20	20	20	20	20	20	20	20	20	20	20	20	20
EPM_Dim_Time_Open	Pearson Correlation	0.062	0.086	0.108	0.012	0.131	0.05	0.594	0.309	-0.508	-0.696	-0.293	0.785	-0.909	-0.557	1	0.3	-0.003	0.466	-0.45	0.428	-0.219	-0.14
	Sig. (2-tailed)	0.795	0.717	0.649	0.961	0.581	0.834	0.006	0.185	0.022	0.001	0.211	0	0	0.011		0.198	0.991	0.039	0.046	0.059	0.354	0.555
	N	20	20	20	20	20	20	20	20	20	20	20	20	20	20	20	20	20	20	20	20	20	20
OFT_Free_Rears	Pearson Correlation	0.26	0.232	-0.175	-0.071	0.018	-0.037	0.319	0.125	-0.339	-0.313	-0.162	0.303	-0.181	-0.358	0.3	1	-0.291	0.153	-0.408	0.424	-0.356	-0.25
	Sig. (2-tailed)	0.269	0.326	0.46	0.766	0.941	0.878	0.171	0.599	0.144	0.179	0.496	0.194	0.446	0.121	0.198		0.213	0.518	0.074	0.062	0.124	0.288
	N	20	20	20	20	20	20	20	20	20	20	20	20	20	20	20	20	20	20	20	20	20	20
OFT_Time_Groom	Pearson Correlation	-0.237	-0.183	0.066	-0.218	-0.322	0.085	-0.005	0.035	-0.092	-0.189	0.136	0.065	-0.01	-0.316	-0.003	-0.291	1	-0.166	-0.124	0.006	-0.415	-0.044
	Sig. (2-tailed)	0.315	0.439	0.781	0.356	0.167	0.723	0.985	0.883	0.699	0.425	0.569	0.785	0.968	0.174	0.991	0.213		0.485	0.602	0.981	0.069	0.853
	N	20	20	20	20	20	20	20	20	20	20	20	20	20	20	20	20	20	20	20	20	20	20
ASR_Stims1to3_NormalizedToMass	Pearson Correlation	0.076	0.136	-0.146	0.226	0.103	-0.008	0.517	0.248	-0.464	-0.413	-0.105	0.443	-0.415	-0.12	0.466	0.153	-0.166	1	-0.56	0.679	-0.056	-0.27
	Sig. (2-tailed)	0.749	0.567	0.54	0.338	0.667	0.972	0.019	0.293	0.039	0.071	0.659	0.051	0.069	0.613	0.039	0.518	0.485		0.01	0.001	0.815	0.25
	N	20	20	20	20	20	20	20	20	20	20	20	20	20	20	20	20	20	20	20	20	20	20
ASR_Stims13to15_NormalizedToMass	Pearson Correlation	-0.118	-0.194	0.047	-0.036	-0.02	-0.133	-0.339	-0.223	0.431	0.582	0.064	-0.555	0.314	0.258	-0.45	-0.408	-0.124	-0.56	1	-0.954	0.537	0.737
	Sig. (2-tailed)	0.619	0.411	0.843	0.881	0.933	0.575	0.143	0.345	0.058	0.007	0.788	0.011	0.178	0.271	0.046	0.074	0.602	0.01		0	0.015	0
	N	20	20	20	20	20	20	20	20	20	20	20	20	20	20	20	20	20	20	20	20	20	20
ASR_Percent_Habituation	Pearson Correlation	0.106	0.199	-0.12	0.088	0.063	0.125	0.431	0.352	-0.533	-0.615	-0.049	0.54	-0.253	-0.169	0.428	0.424	0.006	0.679	-0.954	1	-0.487	-0.631
	Sig. (2-tailed)	0.655	0.4	0.614	0.713	0.791	0.6	0.058	0.128	0.016	0.004	0.836	0.014	0.283	0.476	0.059	0.062	0.981	0.001	0		0.029	0.003
	N	20	20	20	20	20	20	20	20	20	20	20	20	20	20	20	20	20	20	20	20	20	20
ASR_Mean_Startle_NormalizedToMass	Pearson Correlation	0.16	0.058	-0.079	0.201	0.198	-0.124	-0.222	-0.178	0.429	0.426	0.009	-0.347	0.087	0.259	-0.219	-0.356	-0.415	-0.056	0.537	-0.487	1	0.253
	Sig. (2-tailed)	0.5	0.808	0.742	0.395	0.402	0.602	0.347	0.452	0.059	0.061	0.969	0.134	0.714	0.27	0.354	0.124	0.069	0.815	0.015	0.029		0.283
	N	20	20	20	20	20	20	20	20	20	20	20	20	20	20	20	20	20	20	20	20	20	20
ASR_Threshold_AUC_NormalizedToMass	Pearson Correlation	0.021	0.057	-0.086	0.187	0.228	-0.181	-0.092	-0.045	0.224	0.249	0.218	-0.365	-0.006	0.202	-0.14	-0.25	-0.044	-0.27	0.737	-0.631	0.253	1
	Sig. (2-tailed)	0.931	0.811	0.717	0.43	0.333	0.444	0.699	0.851	0.342	0.29	0.356	0.114	0.978	0.393	0.555	0.288	0.853	0.25	0	0.003	0.283
	N	20	20	20	20	20	20	20	20	20	20	20	20	20	20	20	20	20	20	20	20	20	20
Correlations Sex = Male, Condition = Stress
		OFT_Light Time_in_Center	OFT_Light_Freq_Center	OFT_Light_Latency_to_Center	OFT_Dim_Time_in_Center	OFT_Dim_Freq_Center	OFT_Dim_Latency_to_Center	LD_Time_in_Open	LD_Frequency_in_Open	LD_Latency_to_Open	EPM_Light_Time_in_closed	EPM_Light_Latency_Open	EPM_Light_Time_Open	EPM_Dim_Time_in_closed	EPM_Dim_Latency_Open	EPM_Dim_Time_Open	OFT_Free_Rears	OFT_Time_Groom	ASR_Stims1to3_NormalizedToMass	ASR_Stims13to15_NormalizedToMass	ASR_Percent_Habituation	ASR_Mean_Startle_NormalizedToMass	ASR_Threshold_AUC_NormalizedToMass
OFT_Light_Time_in_Center	Pearson Correlation	1	0.809	-0.274	0.676	0.735	-0.227	0.643	0.308	-0.345	-0.584	-0.151	0.683	-0.153	-0.285	0.388	0.023	-0.108	0.295	0.075	0.11	0.447	-0.093
	Sig. (2-tailed)		0	0.243	0.001	0	0.335	0.002	0.187	0.136	0.007	0.526	0.001	0.52	0.223	0.091	0.924	0.652	0.207	0.753	0.645	0.048	0.698
	N	20	20	20	20	20	20	20	20	20	20	20	20	20	20	20	20	20	20	20	20	20	20
OFT_Light_Freq_Center	Pearson Correlation	0.809	1	-0.459	0.677	0.733	-0.256	0.751	0.519	-0.496	-0.553	-0.016	0.706	-0.274	-0.534	0.447	0.035	-0.219	0.267	-0.212	0.29	0.205	-0.156
	Sig. (2-tailed)	0		0.042	0.001	0	0.276	0	0.019	0.026	0.011	0.948	0.001	0.242	0.015	0.048	0.885	0.354	0.256	0.37	0.215	0.387	0.512
	N	20	20	20	20	20	20	20	20	20	20	20	20	20	20	20	20	20	20	20	20	20	20
OFT_Light_Latency_to_Center	Pearson Correlation	-0.274	-0.459	1	-0.17	-0.292	0.323	-0.566	-0.637	0.459	-0.047	-0.073	-0.155	-0.259	0.308	0.152	0.315	-0.121	0.205	-0.016	-0.06	-0.035	0.033
	Sig. (2-tailed)	0.243	0.042		0.474	0.212	0.165	0.009	0.003	0.042	0.843	0.759	0.513	0.271	0.187	0.522	0.176	0.613	0.386	0.945	0.801	0.885	0.891
	N	20	20	20	20	20	20	20	20	20	20	20	20	20	20	20	20	20	20	20	20	20	20
OFT_Dim_Time_in_Center	Pearson Correlation	0.676	0.677	-0.17	1	0.95	-0.387	0.549	0.228	-0.217	-0.543	0.004	0.727	-0.287	-0.335	0.511	-0.069	-0.058	0.091	0.085	0.037	0.325	0.113
	Sig. (2-tailed)	0.001	0.001	0.474		0	0.092	0.012	0.333	0.358	0.013	0.986	0	0.219	0.149	0.021	0.771	0.809	0.702	0.721	0.878	0.162	0.634
	N	20	20	20	20	20	20	20	20	20	20	20	20	20	20	20	20	20	20	20	20	20	20
OFT_Dim_Freq_Center	Pearson Correlation	0.735	0.733	-0.292	0.95	1	-0.425	0.629	0.304	-0.258	-0.5	-0.06	0.686	-0.184	-0.301	0.398	-0.156	-0.077	0.1	0.045	0.098	0.266	0.064
	Sig. (2-tailed)	0	0	0.212	0		0.062	0.003	0.192	0.272	0.025	0.8	0.001	0.436	0.197	0.082	0.513	0.746	0.676	0.85	0.68	0.257	0.788
	N	20	20	20	20	20	20	20	20	20	20	20	20	20	20	20	20	20	20	20	20	20	20
OFT_Dim_Latency_to_Center	Pearson Correlation	-0.227	-0.256	0.323	-0.387	-0.425	1	-0.155	-0.08	-0.22	-0.167	-0.18	0.006	-0.031	0.133	0.104	-0.238	0.24	-0.205	0.264	-0.374	-0.115	0.146
	Sig. (2-tailed)	0.335	0.276	0.165	0.092	0.062		0.513	0.738	0.35	0.481	0.449	0.979	0.897	0.575	0.663	0.312	0.308	0.387	0.26	0.104	0.629	0.539
	N	20	20	20	20	20	20	20	20	20	20	20	20	20	20	20	20	20	20	20	20	20	20
LD_Time_in_Open	Pearson Correlation	0.643	0.751	-0.566	0.549	0.629	-0.155	1	0.735	-0.677	-0.357	0.056	0.599	-0.015	-0.347	0.258	-0.303	-0.054	0.074	-0.144	0.285	0.154	0.037
	Sig. (2-tailed)	0.002	0	0.009	0.012	0.003	0.513		0	0.001	0.123	0.816	0.005	0.949	0.133	0.272	0.194	0.82	0.756	0.544	0.223	0.517	0.877
	N	20	20	20	20	20	20	20	20	20	20	20	20	20	20	20	20	20	20	20	20	20	20
LD_Frequency_in_Open	Pearson Correlation	0.308	0.519	-0.637	0.228	0.304	-0.08	0.735	1	-0.77	0.066	0.421	0.118	0.098	-0.473	-0.087	-0.373	-0.162	0.067	-0.17	0.259	0.232	0.127
	Sig. (2-tailed)	0.187	0.019	0.003	0.333	0.192	0.738	0		0	0.783	0.065	0.622	0.68	0.035	0.716	0.105	0.494	0.78	0.474	0.27	0.326	0.594
	N	20	20	20	20	20	20	20	20	20	20	20	20	20	20	20	20	20	20	20	20	20	20
LD_Latency_to_Open	Pearson Correlation	-0.345	-0.496	0.459	-0.217	-0.258	-0.22	-0.677	-0.77	1	0.304	-0.025	-0.329	0.001	0.373	-0.058	0.247	-0.001	-0.2	0.153	-0.193	-0.229	0.185
	Sig. (2-tailed)	0.136	0.026	0.042	0.358	0.272	0.35	0.001	0		0.192	0.916	0.156	0.996	0.105	0.807	0.294	0.995	0.398	0.52	0.415	0.332	0.435
	N	20	20	20	20	20	20	20	20	20	20	20	20	20	20	20	20	20	20	20	20	20	20
EPM_Light_Time_in_closed	Pearson Correlation	-0.584	-0.553	-0.047	-0.543	-0.5	-0.167	-0.357	0.066	0.304	1	0.546	-0.869	0.532	0.339	-0.762	0.012	-0.05	-0.178	0.07	-0.058	-0.188	0.234
	Sig. (2-tailed)	0.007	0.011	0.843	0.013	0.025	0.481	0.123	0.783	0.192		0.013	0	0.016	0.144	0	0.96	0.835	0.454	0.77	0.809	0.427	0.32
	N	20	20	20	20	20	20	20	20	20	20	20	20	20	20	20	20	20	20	20	20	20	20
EPM_Light_Latency_Open	Pearson Correlation	-0.151	-0.016	-0.073	0.004	-0.06	-0.18	0.056	0.421	-0.025	0.546	1	-0.388	0.111	-0.058	-0.237	0.066	-0.345	-0.026	-0.006	0.05	0.135	0.452
	Sig. (2-tailed)	0.526	0.948	0.759	0.986	0.8	0.449	0.816	0.065	0.916	0.013		0.091	0.642	0.807	0.315	0.782	0.136	0.912	0.979	0.834	0.572	0.045
	N	20	20	20	20	20	20	20	20	20	20	20	20	20	20	20	20	20	20	20	20	20	20
EPM_Light_Time_Open	Pearson Correlation	0.683	0.706	-0.155	0.727	0.686	0.006	0.599	0.118	-0.329	-0.869	-0.388	1	-0.337	-0.28	0.662	-0.056	0.062	-0.008	0.049	-0.034	0.192	-0.096
	Sig. (2-tailed)	0.001	0.001	0.513	0	0.001	0.979	0.005	0.622	0.156	0	0.091		0.146	0.231	0.001	0.814	0.795	0.972	0.838	0.887	0.418	0.688
	N	20	20	20	20	20	20	20	20	20	20	20	20	20	20	20	20	20	20	20	20	20	20
EPM_Dim_Time_in_closed	Pearson Correlation	-0.153	-0.274	-0.259	-0.287	-0.184	-0.031	-0.015	0.098	0.001	0.532	0.111	-0.337	1	0.636	-0.787	-0.253	0.379	-0.288	0.208	-0.189	-0.087	0.096
	Sig. (2-tailed)	0.52	0.242	0.271	0.219	0.436	0.897	0.949	0.68	0.996	0.016	0.642	0.146		0.003	0	0.281	0.1	0.218	0.378	0.424	0.716	0.687
	N	20	20	20	20	20	20	20	20	20	20	20	20	20	20	20	20	20	20	20	20	20	20
EPM_Dim_Latency_Open	Pearson Correlation	-0.285	-0.534	0.308	-0.335	-0.301	0.133	-0.347	-0.473	0.373	0.339	-0.058	-0.28	0.636	1	-0.488	-0.004	0.418	-0.229	0.221	-0.253	-0.216	0.035
	Sig. (2-tailed)	0.223	0.015	0.187	0.149	0.197	0.575	0.133	0.035	0.105	0.144	0.807	0.231	0.003		0.029	0.987	0.067	0.33	0.35	0.283	0.361	0.884
	N	20	20	20	20	20	20	20	20	20	20	20	20	20	20	20	20	20	20	20	20	20	20
EPM_Dim_Time_Open	Pearson Correlation	0.388	0.447	0.152	0.511	0.398	0.104	0.258	-0.087	-0.058	-0.762	-0.237	0.662	-0.787	-0.488	1	0.024	-0.17	0.157	-0.148	0.145	-0.023	-0.058
	Sig. (2-tailed)	0.091	0.048	0.522	0.021	0.082	0.663	0.272	0.716	0.807	0	0.315	0.001	0	0.029		0.919	0.475	0.509	0.533	0.543	0.923	0.809
	N	20	20	20	20	20	20	20	20	20	20	20	20	20	20	20	20	20	20	20	20	20	20
OFT_Free_Rears	Pearson Correlation	0.023	0.035	0.315	-0.069	-0.156	-0.238	-0.303	-0.373	0.247	0.012	0.066	-0.056	-0.253	-0.004	0.024	1	-0.278	0.596	-0.171	0.235	0.155	-0.32
	Sig. (2-tailed)	0.924	0.885	0.176	0.771	0.513	0.312	0.194	0.105	0.294	0.96	0.782	0.814	0.281	0.987	0.919		0.235	0.006	0.472	0.318	0.515	0.17
	N	20	20	20	20	20	20	20	20	20	20	20	20	20	20	20	20	20	20	20	20	20	20
OFT_Time_Groom	Pearson Correlation	-0.108	-0.219	-0.121	-0.058	-0.077	0.24	-0.054	-0.162	-0.001	-0.05	-0.345	0.062	0.379	0.418	-0.17	-0.278	1	-0.214	0.201	-0.155	0.134	0.131
	Sig. (2-tailed)	0.652	0.354	0.613	0.809	0.746	0.308	0.82	0.494	0.995	0.835	0.136	0.795	0.1	0.067	0.475	0.235		0.366	0.395	0.515	0.572	0.581
	N	20	20	20	20	20	20	20	20	20	20	20	20	20	20	20	20	20	20	20	20	20	20
ASR_Stims1to3_NormalizedToMass	Pearson Correlation	0.295	0.267	0.205	0.091	0.1	-0.205	0.074	0.067	-0.2	-0.178	-0.026	-0.008	-0.288	-0.229	0.157	0.596	-0.214	1	-0.444	0.67	0.376	-0.263
	Sig. (2-tailed)	0.207	0.256	0.386	0.702	0.676	0.387	0.756	0.78	0.398	0.454	0.912	0.972	0.218	0.33	0.509	0.006	0.366		0.05	0.001	0.102	0.262
	N	20	20	20	20	20	20	20	20	20	20	20	20	20	20	20	20	20	20	20	20	20	20
ASR_Stims13to15_NormalizedToMass	Pearson Correlation	0.075	-0.212	-0.016	0.085	0.045	0.264	-0.144	-0.17	0.153	0.07	-0.006	0.049	0.208	0.221	-0.148	-0.171	0.201	-0.444	1	-0.902	0.37	0.554
	Sig. (2-tailed)	0.753	0.37	0.945	0.721	0.85	0.26	0.544	0.474	0.52	0.77	0.979	0.838	0.378	0.35	0.533	0.472	0.395	0.05		0	0.109	0.011
	N	20	20	20	20	20	20	20	20	20	20	20	20	20	20	20	20	20	20	20	20	20	20
ASR_Percent_Habituation	Pearson Correlation	0.11	0.29	-0.06	0.037	0.098	-0.374	0.285	0.259	-0.193	-0.058	0.05	-0.034	-0.189	-0.253	0.145	0.235	-0.155	0.67	-0.902	1	-0.089	-0.361
	Sig. (2-tailed)	0.645	0.215	0.801	0.878	0.68	0.104	0.223	0.27	0.415	0.809	0.834	0.887	0.424	0.283	0.543	0.318	0.515	0.001	0		0.71	0.118
	N	20	20	20	20	20	20	20	20	20	20	20	20	20	20	20	20	20	20	20	20	20	20
ASR_Mean_Startle_NormalizedToMass	Pearson Correlation	0.447	0.205	-0.035	0.325	0.266	-0.115	0.154	0.232	-0.229	-0.188	0.135	0.192	-0.087	-0.216	-0.023	0.155	0.134	0.376	0.37	-0.089	1	0.406
	Sig. (2-tailed)	0.048	0.387	0.885	0.162	0.257	0.629	0.517	0.326	0.332	0.427	0.572	0.418	0.716	0.361	0.923	0.515	0.572	0.102	0.109	0.71		0.076
	N	20	20	20	20	20	20	20	20	20	20	20	20	20	20	20	20	20	20	20	20	20	20
ASR_Threshold_AUC_NormalizedToMass	Pearson Correlation	-0.093	-0.156	0.033	0.113	0.064	0.146	0.037	0.127	0.185	0.234	0.452	-0.096	0.096	0.035	-0.058	-0.32	0.131	-0.263	0.554	-0.361	0.406	1
	Sig. (2-tailed)	0.698	0.512	0.891	0.634	0.788	0.539	0.877	0.594	0.435	0.32	0.045	0.688	0.687	0.884	0.809	0.17	0.581	0.262	0.011	0.118	0.076
	N	20	20	20	20	20	20	20	20	20	20	20	20	20	20	20	20	20	20	20	20	20	20
	Condition	N	Mean	Std. Deviation	Std. Error Mean
Overall composite score	Control	20	4.3	3.16394	0.70748
	Stress	20	6.6	4.27231	0.95532
Independent Samples T Test		Levene's Test for Equality of Variances		t-test for Equality of Means
		F	Sig.	t	df	Sig. (2-tailed)	Mean Difference	Std. Error Difference	95% Confidence Interval of the Difference
									Lower	Upper
Overall composite score	Equal variances assumed	0.924	0.343	-1.935	38	0.06	-2.3	1.18876	-4.70653	0.10653
	Equal variances not assumed			-1.935	35.022	0.061	-2.3	1.18876	-4.71326	0.11326
	Condition	N	Mean	Std. Deviation	Std. Error Mean
S1 Composite scores	Control	20	2.55	2.21181	0.49456
	Stress	20	4	3.12881	0.69962
	Condition	N	Mean	Std. Deviation	Std. Error Mean
S2 Composite scores	Control	20	1.75	1.61815	0.36183
	Stress	20	2.6	2.03651	0.45538

### Sheet: Figure 2
Group Statistics	Condition	N	Mean	Std. Deviation	Std. Error Mean
GCL GSTpi	Low (2-6)	5	35.15	5.907	2.642
	High (7+)	6	49.16	8.462	3.455
Hilus GSTpi	Low (2-6)	5	139.22	32.196	14.399
	High (7+)	6	178.31	70.273	28.689
GCL CAII	Low (2-6)	5	33.03	8.393	3.753
	High (7+)	5	38.57	5.178	2.316
Hilus CAII	Low (2-6)	5	129.47	51.319	22.95
	High (7+)	6	164.4	82.833	33.817
GCL MBP	Low (2-6)	5	1366.44	203.725	91.108
	High (7+)	6	1699.42	182.025	74.311
Hilus MBP	Low (2-6)	5	2495.8	334.371	149.535
	High (7+)	6	3135.87	348.191	142.148
Independent Samples T Test		Levene's Test for Equality of Variances		t-test for Equality of Means
		F	Sig.	t	df	Sig. (2-tailed)	Mean Difference	Std. Error Difference	95% Confidence Interval of the Difference
									Lower	Upper
GCL GSTpi	Equal variances assumed	0.363	0.562	-3.111	9	0.013	-14.006	4.502	-24.191	-3.821
	Equal variances not assumed			-3.221	8.797	0.011	-14.006	4.349	-23.879	-4.134
Hilus GSTpi	Equal variances assumed	2.246	0.168	-1.14	9	0.284	-39.088	34.276	-116.626	38.451
	Equal variances not assumed			-1.218	7.26	0.261	-39.088	32.099	-114.442	36.267
GCL CAII	Equal variances assumed	0.743	0.414	-1.256	8	0.244	-5.541	4.41	-15.711	4.629
	Equal variances not assumed			-1.256	6.659	0.251	-5.541	4.41	-16.079	4.996
Hilus CAII	Equal variances assumed	1.104	0.321	-0.817	9	0.435	-34.936	42.742	-131.624	61.753
	Equal variances not assumed			-0.855	8.431	0.416	-34.936	40.869	-128.348	58.477
GCL MBP	Equal variances assumed	0	0.991	-2.864	9	0.019	-332.972	116.245	-595.937	-70.008
	Equal variances not assumed			-2.832	8.192	0.022	-332.972	117.571	-602.99	-62.9552
Hilus MBP	Equal variances assumed	0.001	0.971	-3.09	9	0.013	-640.066	207.162	-1108.7	-171.432
	Equal variances not assumed			-3.102	8.768	0.013	-640.066	206.317	-1108.68	-171.453
Stress		GSTpi_GCL	GSTpi_Hilus	MoDG_GSTpi	CA3_GSTpi	Slu_GSTpi	CA2_GSTpi	CA1_GSTpi	Rad_GSTpi	Lmol_GSTpi	Or_GSTpi	LaAmy_GSTpi	BLA_GSTpi	CeAmy_GSTpi	cc_GSTpi
Composite Score	Pearson Correlation	0.821	0.67	0.419	-0.612	-0.075	-0.199	-0.023	-0.561	0.175	-0.155	-0.106	0.068	0.094	0.088
	Sig. (2-tailed)	0.002	0.024	0.262	0.06	0.837	0.581	0.949	0.092	0.629	0.669	0.77	0.852	0.796	0.809
	N	11	11	9	10	10	10	10	10	10	10	10	10	10	10
		CAII_GCL	CAII_Hilus	MoDG_CAII	CA3_CAII	Slu_CAII	CA2_CAII	CA1_CAII	Rad_CAII	Lmol_CAII	Or_CAII	LaAmy_CAII	BLA_CAII	CeAmy_CAII	cc_CAII
Composite Score	Pearson Correlation	0.357	0.57	0.323	-0.373	-0.124	-0.345	-0.011	-0.428	0.348	-0.061	0.011	0.026	0.166	-0.043
	Sig. (2-tailed)	0.312	0.067	0.363	0.289	0.732	0.329	0.976	0.217	0.325	0.866	0.976	0.943	0.647	0.906
	N	10	11	10	10	10	10	10	10	10	10	10	10	10	10
		MBP_GCL	MBP_Hilus	MoDG_MBP	CA3_MBP	Slu_MBP	CA2_MBP	CA1_MBP	Rad_MBP	Lmol_MBP	Or_MBP	LaAmy_MBP	BLA_MBP	CeAmy_MBP	cc_MBP
Composite Score	Pearson Correlation	0.604	0.727	0.033	0.421	0.368	0.196	0.216	-0.338	0.232	-0.01	0.237	0.418	0.068	-0.149
	Sig. (2-tailed)	0.049	0.011	0.929	0.225	0.295	0.587	0.549	0.339	0.518	0.978	0.509	0.229	0.853	0.682
	N	11	11	10	10	10	10	10	10	10	10	10	10	10	10
Stress		GSTpi_GCL	GSTpi_Hilus
Cluster 1 Score	Pearson Correlation	0.765	0.621
	Sig. (2-tailed)	0.006	0.041
	N	11	11
		CAII_GCL	CAII_Hilus
Cluster 1 Score	Pearson Correlation	0.223	0.485
	Sig. (2-tailed)	0.536	0.131
	N	10	11
		MBP_GCL	MBP_Hilus
Cluster 1 Score	Pearson Correlation	0.614	0.748
	Sig. (2-tailed)	0.044	0.008
	N	11	11
Stress		GSTpi_GCL	GSTpi_Hilus
Cluster 2 Score	Pearson Correlation	0.575	0.475
	Sig. (2-tailed)	0.064	0.14
	N	11	11
		CAII_GCL	CAII_Hilus
Cluster 2 Score	Pearson Correlation	0.338	0.479
	Sig. (2-tailed)	0.339	0.136
	N	10	11
		MBP_GCL	MBP_Hilus
Cluster 2 Score	Pearson Correlation	0.338	0.393
	Sig. (2-tailed)	0.31	0.232
	N	11	11
Group Statistics	Condition	N	Median		Mann Whitney Test
GCL BrdU/Olig2	Low (2-6)	5	0		U value	14
	High (7+)	6	1.43		Sig.	0.57
Group Statistics	Condition	N	Mean	Std. Deviation	Std. Error Mean
Hilus BrdU/Olig2	Low (2-6)	5	3.479	2.85066	1.16378
	High (7+)	6	16.8617	6.64435	2.71254
Independent Samples T Test		Levene's Test for Equality of Variances		t-test for Equality of Means
		F	Sig.	t	df	Sig. (2-tailed)	Mean Difference	Std. Error Difference	95% Confidence Interval of the Difference
									Lower	Upper
Hilus BrdU/Olig2	Equal variances assumed	2.282	0.162	-4.534	10	0.001	-13.3827	2.95166	-19.9595	-6.80605
	Equal variances not assumed			-4.534	6.78	0.003	-13.3827	2.95166	-20.4084	-6.3571

### Sheet: Figure 3
Group Statistics	Condition	N	Mean	Std. Deviation	Std. Error Mean
Olig1 cells/mm^2	GFP	6	28.1063	5.70362	2.32849
	Olig1	6	41.5351	9.11137	3.7197
Composite Score	GFP	9	4.4444	2.69774	0.89925
	Olig1	7	9.7143	5.34522	2.02031
Avoidance Score	GFP	9	3.3333	2.23607	0.74536
	Olig1	7	7	4.32049	1.63299
ASR Score	GFP	9	1.1111	1.45297	0.48432
	Olig1	7	2.7143	1.38013	0.52164
Independent Samples T Test		Levene's Test for Equality of Variances		t-test for Equality of Means
		F	Sig.	t	df	Sig. (2-tailed)	Mean Difference	Std. Error Difference	95% Confidence Interval of the Difference
									Lower	Upper
Olig1 cells/mm^2	Equal variances assumed	1.576	0.238	-3.06	10	0.012	-13.4288	4.3884	-23.2068	-3.65088
	Equal variances not assumed			-3.06	8.397	0.015	-13.4288	4.3884	-23.4658	-3.39186
Composite Score	Equal variances assumed	1.221	0.288	-2.582	14	0.022	-5.26984	2.04108	-9.64752	-0.89216
	Equal variances not assumed			-2.383	8.367	0.043	-5.26984	2.2114	-10.3307	-0.20899
Avoidance Score	Equal variances assumed	1.888	0.191	-2.208	14	0.044	-3.66667	1.66053	-7.22816	-0.10518
	Equal variances not assumed			-2.043	8.484	0.073	-3.66667	1.79505	-7.76531	0.43197
ASR Score	Equal variances assumed	0.032	0.86	-2.237	14	0.042	-1.60317	0.71673	-3.1404	-0.06595
	Equal variances not assumed			-2.252	13.358	0.042	-1.60317	0.71181	-3.13677	-0.06958
Correlations	Pearson R	p
Olig1 vs. Avoidance Score	0.86	0.028
Olig1 vs. ASR Score	0.234	0.655

### Sheet: Figure 4
Stress		GSTpi_GCL	GSTpi_Hilus	MoDG_GSTpi	CA3_GSTpi	Slu_GSTpi	CA2_GSTpi	CA1_GSTpi	Rad_GSTpi	Lmol_GSTpi	Or_GSTpi	LaAmy_GSTpi	BLA_GSTpi	CeAmy_GSTpi	cc_GSTpi
FC	Pearson Correlation	-0.019	-0.029	-0.45	-0.249	-0.175	0.4	0.442	-0.057	-0.637	0.207	-0.566	-0.257	-0.173	-0.062
	Sig. (2-tailed)	0.953	0.929	0.143	0.434	0.586	0.198	0.15	0.861	0.026	0.519	0.055	0.419	0.59	0.848
	N	12	12	12	12	12	12	12	12	12	12	12	12	12	12
		CAII_GCL	CAII_Hilus	MoDG_CAII	CA3_CAII	Slu_CAII	CA2_CAII	CA1_CAII	Rad_CAII	Lmol_CAII	Or_CAII	LaAmy_CAII	BLA_CAII	CeAmy_CAII	cc_CAII
FC	Pearson Correlation	-0.066	-0.051	-0.28	-0.081	-0.049	-0.005	0.306	0.147	-0.597	0.247	0.091	0.131	-0.291	0.01
	Sig. (2-tailed)	0.838	0.875	0.379	0.803	0.88	0.987	0.333	0.649	0.04	0.439	0.778	0.684	0.358	0.975
	N	12	12	12	12	12	12	12	12	12	12	12	12	12	12
		MBP_GCL	MBP_Hilus	MoDG_MBP	CA3_MBP	Slu_MBP	CA2_MBP	CA1_MBP	Rad_MBP	Lmol_MBP	Or_MBP	LaAmy_MBP	BLA_MBP	CeAmy_MBP	cc_MBP
FC	Pearson Correlation	-0.019	-0.051	-0.196	0.07	0.019	0.034	0.239	-0.051	0.003	0.028	0.321	0.226	-0.14	-0.464
	Sig. (2-tailed)	0.954	0.876	0.541	0.828	0.953	0.917	0.455	0.876	0.994	0.93	0.308	0.479	0.663	0.129
	N	12	12	12	12	12	12	12	12	12	12	12	12	12	12
Stress		GSTpi_GCL	GSTpi_Hilus	MoDG_GSTpi	CA3_GSTpi	Slu_GSTpi	CA2_GSTpi	CA1_GSTpi	Rad_GSTpi	Lmol_GSTpi	Or_GSTpi	LaAmy_GSTpi	BLA_GSTpi	CeAmy_GSTpi	cc_GSTpi
Extinction AUC	Pearson Correlation	-0.087	-0.164	0.143	0.493	0.106	0.289	0.723	0.376	0.038	0.143	0.311	0.319	-0.006	0.712
	Sig. (2-tailed)	0.789	0.61	0.657	0.104	0.744	0.362	0.008	0.228	0.908	0.658	0.326	0.313	0.986	0.009
	N	12	12	12	12	12	12	12	12	12	12	12	12	12	12
		CAII_GCL	CAII_Hilus	MoDG_CAII	CA3_CAII	Slu_CAII	CA2_CAII	CA1_CAII	Rad_CAII	Lmol_CAII	Or_CAII	LaAmy_CAII	BLA_CAII	CeAmy_CAII	cc_CAII
Extinction AUC	Pearson Correlation	-0.171	0.029	-0.147	0.629	-0.017	0.41	0.479	0.085	0.169	0.276	-0.302	0.165	-0.034	0.698
	Sig. (2-tailed)	0.596	0.928	0.649	0.028	0.958	0.186	0.115	0.792	0.6	0.385	0.34	0.608	0.917	0.012
	N	12	12	12	12	12	12	12	12	12	12	12	12	12	12
		MBP_GCL	MBP_Hilus	MoDG_MBP	CA3_MBP	Slu_MBP	CA2_MBP	CA1_MBP	Rad_MBP	Lmol_MBP	Or_MBP	LaAmy_MBP	BLA_MBP	CeAmy_MBP	cc_MBP
Extinction AUC	Pearson Correlation	0.195	0.193	0.328	0.695	0.57	0.604	0.537	0.49	0.486	0.644	0.657	0.547	0.645	0.028
	Sig. (2-tailed)	0.543	0.547	0.297	0.012	0.053	0.038	0.072	0.106	0.109	0.024	0.02	0.066	0.024	0.932
	N	12	12	12	12	12	12	12	12	12	12	12	12	12	12
Stress		GSTpi_GCL	GSTpi_Hilus	MoDG_GSTpi	CA3_GSTpi	Slu_GSTpi	CA2_GSTpi	CA1_GSTpi	Rad_GSTpi	Lmol_GSTpi	Or_GSTpi	LaAmy_GSTpi	BLA_GSTpi	CeAmy_GSTpi	cc_GSTpi
Extinction Probe	Pearson Correlation	-0.431	-0.207	-0.512	0.022	-0.65	-0.239	0.549	-0.446	-0.1	-0.375	-0.1	-0.234	-0.322	0.292
	Sig. (2-tailed)	0.214	0.566	0.131	0.952	0.042	0.507	0.1	0.196	0.784	0.285	0.784	0.516	0.364	0.412
	N	10	10	10	10	10	10	10	10	10	10	10	10	10	10
		CAII_GCL	CAII_Hilus	MoDG_CAII	CA3_CAII	Slu_CAII	CA2_CAII	CA1_CAII	Rad_CAII	Lmol_CAII	Or_CAII	LaAmy_CAII	BLA_CAII	CeAmy_CAII	cc_CAII
Extinction Probe	Pearson Correlation	-0.348	-0.302	-0.32	0.228	-0.654	-0.367	0.527	-0.235	0.113	-0.291	-0.113	0.071	-0.283	-0.056
	Sig. (2-tailed)	0.324	0.396	0.367	0.526	0.04	0.297	0.117	0.513	0.756	0.415	0.757	0.845	0.428	0.879
	N	10	10	10	10	10	10	10	10	10	10	10	10	10	10
		MBP_GCL	MBP_Hilus	MoDG_MBP	CA3_MBP	Slu_MBP	CA2_MBP	CA1_MBP	Rad_MBP	Lmol_MBP	Or_MBP	LaAmy_MBP	BLA_MBP	CeAmy_MBP	cc_MBP
Extinction Probe	Pearson Correlation	-0.021	0.201	-0.292	0.006	-0.002	-0.078	-0.02	-0.353	0.098	-0.332	0.3	0.241	0.238	-0.308
	Sig. (2-tailed)	0.953	0.577	0.414	0.987	0.995	0.829	0.956	0.318	0.787	0.349	0.4	0.503	0.508	0.386
	N	10	10	10	10	10	10	10	10	10	10	10	10	10	10

### Sheet: Figure S1
Group Statistics	Condition	N	Mean	Std. Deviation	Std. Error Mean	20th or 80th Percentile of Control
OFT_Light_Time_in_Center	Control	20	9.7416	8.6561	1.93556	2.9533
	Stress	20	9.2082	8.3689	1.87134
OFT_Light_Freq_Center	Control	20	8.1	5.8029	1.29757	3
	Stress	20	7.2	5.37636	1.20219
OFT_Light_Latency_to_Center	Control	20	105.081	163.315	36.5183	156.232
	Stress	20	142.277	182.198	40.7408
OFT_Dim_Time_in_Center	Control	20	22.3998	16.0096	3.57985	10.2799
	Stress	20	16.0565	17.7183	3.96192
OFT_Dim_Freq_Center	Control	20	13.8	7.79068	1.74205	5.8
	Stress	20	9.45	9.25359	2.06917
OFT_Dim_Latency_to_Center	Control	20	86.8508	143.603	32.1105	54.2995
	Stress	20	93.1394	131.833	29.4787
LD_Time_in_Open	Control	20	204	110.433	24.6936	108.286
	Stress	20	125.738	107.727	24.0886
LD_Frequency_in_Open	Control	20	29.45	16.3433	3.65447	16.4
	Stress	20	19	13.6729	3.05735
LD_Latency_to_Open	Control	20	141.343	179.494	40.136	193.202
	Stress	20	207.486	228.887	51.1807
EPM_Light_Time_in_closed	Control	20	411.213	81.9189	18.3176	488.759
	Stress	20	455.538	70.5855	15.7834
EPM_Light_Latency_Open	Control	20	41.45	57.6801	12.8977	58
	Stress	20	96.2	181.298	40.5394
EPM_Light_Time_Open	Control	20	60.543	52.1576	11.6628	14.6
	Stress	20	44.35	44.8181	10.0216
EPM_Dim_Time_in_closed	Control	20	390.717	132.333	29.5905	483.173
	Stress	20	431.069	108.176	24.1888
EPM_Dim_Latency_Open	Control	20	166.1	216.693	48.454	391.4
	Stress	20	190.25	202.511	45.2829
EPM_Dim_Time_Open	Control	20	75.8	77.6426	17.3614	8
	Stress	20	37.32	35.1053	7.84979
OFT_Free_Rears	Control	20	6.9	5.91964	1.32367	1.8
	Stress	20	7.45	6.84009	1.52949
OFT_Time_Groom	Control	20	29.701	28.0192	6.26528	38.378
	Stress	20	26.8255	22.6758	5.07047
ASR_Stims1to3_NormalizedToMass	Control	20	0.0227	0.0086	0.00192	0.0172855
	Stress	20	0.024	0.01132	0.00253
ASR_Stims13to15_NormalizedToMass	Control	20	0.0073	0.00493	0.0011	0.0129361
	Stress	20	0.0082	0.0054	0.00121
ASR_Percent_Habituation	Control	20	60.4406	30.5286	6.8264	27.2664
	Stress	20	51.7689	46.3047	10.3541
ASR_Mean_Startle_NormalizedToMass	Control	20	0.0138	0.00321	0.00072	0.0158669
	Stress	20	0.0148	0.00388	0.00087
ASR_Threshold_AUC_NormalizedToMass	Control	20	0.1627	0.0928	0.02075	0.23919
	Stress	20	0.1702	0.08787	0.01965
Independent Samples T Test		Levene's Test for Equality of Variances		t-test for Equality of Means
		F	Sig.	t	df	Sig. (2-tailed)	Mean Difference	Std. Error Difference	95% Confidence Interval of the Difference
									Lower	Upper
OFT_Light_Time_in_Center	Equal variances assumed	0.179	0.675	0.198	38	0.844	0.53333	2.69227	-4.91689	5.98355
	Equal variances not assumed			0.198	37.957	0.844	0.53333	2.69227	-4.9171	5.98375
OFT_Light_Freq_Center	Equal variances assumed	0.071	0.792	0.509	38	0.614	0.9	1.76888	-2.68092	4.48092
	Equal variances not assumed			0.509	37.781	0.614	0.9	1.76888	-2.6816	4.4816
OFT_Light_Latency_to_Center	Equal variances assumed	1.341	0.254	-0.68	38	0.501	-37.196	54.712	-147.955	73.5627
	Equal variances not assumed			-0.68	37.554	0.501	-37.196	54.712	-147.998	73.6059
OFT_Dim_Time_in_Center	Equal variances assumed	0.034	0.854	1.188	38	0.242	6.34327	5.33968	-4.46634	17.1529
	Equal variances not assumed			1.188	37.616	0.242	6.34327	5.33968	-4.46997	17.1565
OFT_Dim_Freq_Center	Equal variances assumed	0.181	0.673	1.608	38	0.116	4.35	2.70484	-1.12567	9.82567
	Equal variances not assumed			1.608	36.928	0.116	4.35	2.70484	-1.1309	9.8309
OFT_Dim_Latency_to_Center	Equal variances assumed	0.512	0.479	-0.144	38	0.886	-6.28863	43.5899	-94.5317	81.9545
	Equal variances not assumed			-0.144	37.725	0.886	-6.28863	43.5899	-94.5528	81.9756
LD_Time_in_Open	Equal variances assumed	0.001	0.98	2.269	38	0.029	78.2616	34.4968	8.42639	148.097
	Equal variances not assumed			2.269	37.977	0.029	78.2616	34.4968	8.42498	148.098
LD_Frequency_in_Open	Equal variances assumed	0.175	0.678	2.193	38	0.034	10.45	4.76471	0.80434	20.0957
	Equal variances not assumed			2.193	36.852	0.035	10.45	4.76471	0.79446	20.1055
LD_Latency_to_Open	Equal variances assumed	2.724	0.107	-1.017	38	0.316	-66.1427	65.0412	-197.812	65.5264
	Equal variances not assumed			-1.017	35.956	0.316	-66.1427	65.0412	-198.058	65.7726
EPM_Light_Time_in_closed	Equal variances assumed	0.289	0.594	-1.833	38	0.075	-44.325	24.1796	-93.274	4.62396
	Equal variances not assumed			-1.833	37.187	0.075	-44.325	24.1796	-93.3091	4.65911
EPM_Light_Latency_Open	Equal variances assumed	6.487	0.015	-1.287	38	0.206	-54.75	42.5416	-140.871	31.371
	Equal variances not assumed			-1.287	22.807	0.211	-54.75	42.5416	-142.795	33.2952
EPM_Light_Time_Open	Equal variances assumed	2.873	0.098	1.053	38	0.299	16.193	15.3771	-14.9362	47.3222
	Equal variances not assumed			1.053	37.158	0.299	16.193	15.3771	-14.9594	47.3454
EPM_Dim_Time_in_closed	Equal variances assumed	1.287	0.264	-1.056	38	0.298	-40.3513	38.219	-117.722	37.019
	Equal variances not assumed			-1.056	36.554	0.298	-40.3513	38.219	-117.822	37.1197
EPM_Dim_Latency_Open	Equal variances assumed	0.127	0.723	-0.364	38	0.718	-24.15	66.32	-158.408	110.108
	Equal variances not assumed			-0.364	37.827	0.718	-24.15	66.32	-158.428	110.128
EPM_Dim_Time_Open	Equal variances assumed	11.681	0.002	2.02	38	0.051	38.48	19.0536	-0.09192	77.0519
	Equal variances not assumed			2.02	26.457	0.054	38.48	19.0536	-0.65228	77.6123
OFT_Free_Rears	Equal variances assumed	0.001	0.974	-0.272	38	0.787	-0.55	2.02273	-4.64481	3.54481
	Equal variances not assumed			-0.272	37.233	0.787	-0.55	2.02273	-4.64758	3.54758
OFT_Time_Groom	Equal variances assumed	0.094	0.761	0.357	38	0.723	2.8755	8.05999	-13.4411	19.1921
	Equal variances not assumed			0.357	36.417	0.723	2.8755	8.05999	-13.4644	19.2154
ASR_Stims1to3_NormalizedToMass	Equal variances assumed	1.232	0.274	-0.424	38	0.674	-0.00135	0.00318	-0.00778	0.00509
	Equal variances not assumed			-0.424	35.45	0.674	-0.00135	0.00318	-0.0078	0.0051
ASR_Stims13to15_NormalizedToMass	Equal variances assumed	0.394	0.534	-0.594	38	0.556	-0.00097	0.00164	-0.00428	0.00234
	Equal variances not assumed			-0.594	37.684	0.556	-0.00097	0.00164	-0.00428	0.00234
ASR_Percent_Habituation	Equal variances assumed	4.22	0.047	0.699	38	0.489	8.67167	12.4019	-16.4346	33.7779
	Equal variances not assumed			0.699	32.893	0.489	8.67167	12.4019	-16.5632	33.9066
ASR_Mean_Startle_NormalizedToMass	Equal variances assumed	1.439	0.238	-0.931	38	0.358	-0.00105	0.00112	-0.00332	0.00123
	Equal variances not assumed			-0.931	36.707	0.358	-0.00105	0.00112	-0.00333	0.00123
ASR_Threshold_AUC_NormalizedToMass	Equal variances assumed	0.003	0.956	-0.261	38	0.795	-0.00747	0.02858	-0.06532	0.05039
	Equal variances not assumed			-0.261	37.888	0.795	-0.00747	0.02858	-0.06532	0.05039

### Sheet: Figure S4
Control		Mean	Std. Deviation	Std. Error Mean
GCL GSTpi	Low (0-1)	41.36	6.115	3.057
	Mid (2-6)	31.74	7.183	4.241
	High (7+)	30.1	4.241	2.448
Hilus GSTpi	Low (0-1)	129.1	15.39	7.693
	Mid (2-6)	131.1	60.22	26.93
	High (7+)	124.5	6.791	3.921
GCL CAII	Low (0-1)	31.42	8.183	4.091
	Mid (2-6)	28.8	6.676	3.65
	High (7+)	26.48	3.65	2.107
Hilus CAII	Low (0-1)	101.3	38.73	19.37
	Mid (2-6)	113.9	67.77	30.31
	High (7+)	106.9	38.29	22.11
GCL MBP	Low (0-1)	1527	195.5	97.77
	Mid (2-6)	1629	253.5	113.4
	High (7+)	1751	495.4	286
Hilus MBP	Low (0-1)	2994	163.9	81.94
	Mid (2-6)	2808	325.4	145.5
	High (7+)	3106	509.1	293.9
Control		GSTpi_GCL	GSTpi_Hilus	MoDG_GSTpi	CA3_GSTpi	Slu_GSTpi	CA2_GSTpi	CA1_GSTpi	Rad_GSTpi	Lmol_GSTpi	Or_GSTpi	LaAmy_GSTpi	BLA_GSTpi	CeAmy_GSTpi	cc_GSTpi
Composite Score	Pearson Correlation	-0.743	0.093	-0.023	0.569	0.345	-0.119	0.218	-0.48	-0.228	0.23	-0.039	0.089	-0.229	0.078
	Sig. (2-tailed)	0.009	0.774	0.946	0.068	0.298	0.727	0.519	0.135	0.501	0.497	0.909	0.795	0.524	0.82
	N	11	12	11	11	11	11	11	11	11	11	11	11	10	11
		CAII_GCL	CAII_Hilus	MoDG_CAII	CA3_CAII	Slu_CAII	CA2_CAII	CA1_CAII	Rad_CAII	Lmol_CAII	Or_CAII	LaAmy_CAII	BLA_CAII	CeAmy_CAII	cc_CAII
Composite Score	Pearson Correlation	-0.478	0.214	0.286	0.413	0.391	0.319	0.233	-0.064	-0.236	0.414	0.212	0.253	0.124	0.542
	Sig. (2-tailed)	0.137	0.505	0.492	0.207	0.235	0.338	0.491	0.852	0.484	0.206	0.531	0.452	0.717	0.085
	N	11	12	8	11	11	11	11	11	11	11	11	11	11	11
		MBP_GCL	MBP_Hilus	MoDG_MBP	CA3_MBP	Slu_MBP	CA2_MBP	CA1_MBP	Rad_MBP	Lmol_MBP	Or_MBP	LaAmy_MBP	BLA_MBP	CeAmy_MBP	cc_MBP
Composite Score	Pearson Correlation	0.475	0.239	0.616	0.113	0.294	0.064	0.504	0.404	0.358	0.676	0.425	0.515	0.136	0.157
	Sig. (2-tailed)	0.119	0.455	0.044	0.74	0.38	0.851	0.114	0.218	0.28	0.022	0.193	0.105	0.691	0.644
	N	12	12	11	11	11	11	11	11	11	11	11	11	11	11
Control		Mean	Std. Deviation	Std. Error Mean
GCL BrdU/Olig2	Low (0-1)	1.71	1.381	0.6906
	Mid (2-6)	3.67	3.676	1.644
	High (7+)	1.338	2.318	1.338
Hilus BrdU/Olig2	Low (0-1)	11.98	9.125	4.563
	Mid (2-6)	9.532	4.008	1.792
	High (7+)	9.055	9.705	5.603

### Sheet: Figure S5
Group Statistics	Condition	N	Mean	Std. Deviation	Std. Error Mean	20th or 80th Percentile of Control
OFT_Light_Time_in_Center	GFP	9	34.8367	23.5344	7.8448	18.7532
	Olig1	7	24.9712	15.3625	5.80647
OFT_Light_Freq_Center	GFP	9	18.5556	6.63534	2.21178	12.6
	Olig1	7	14.4286	6.32079	2.38903
OFT_Light_Latency_to_Center	GFP	9	13.0851	23.2631	7.75437	19.6398
	Olig1	7	24.9379	16.401	6.19898
OFT_Dim_Time_in_Center	GFP	9	20.4739	14.0381	4.67937	10.7532
	Olig1	7	26.4045	22.0171	8.32167
OFT_Dim_Freq_Center	GFP	9	13.6667	6.1441	2.04803	7.4
	Olig1	7	15	11.5614	4.36981
OFT_Dim_Latency_to_Center	GFP	9	68.3882	62.8775	20.9592	111.145
	Olig1	7	143.795	220.037	83.1661
EPM_Light_Time_Open	GFP	9	59.4933	47.7579	15.9193	20.8
	Olig1	7	64.7586	85.1111	32.169
EPM_Light_Latency_Open	GFP	9	29.1111	46.8013	15.6004	26.4
	Olig1	7	13.8571	10.351	3.9123
EPM_Light_Time_in_closed	GFP	9	399.84	66.7108	22.237	455.039
	Olig1	7	437.266	124.424	47.028
EPM_Dim_Time_Open	GFP	9	128.889	59.3916	19.7972	92.6
	Olig1	7	116.143	96.6272	36.5216
EPM_Dim_Latency_Open	GFP	9	55.3333	84.4749	28.1583	58.6
	Olig1	7	34	42.8563	16.1982
EPM_Dim_Time_in_closed	GFP	9	315.457	75.855	25.285	366.045
	Olig1	7	347.249	102.183	38.6216
LD_Time_in_Open	GFP	9	211.889	88.3946	29.4649	134.4
	Olig1	7	143	162.167	61.2932
LD_Frequency_in_Open	GFP	9	21.2222	6.94222	2.31407	14.6
	Olig1	7	10	6.60808	2.49762
LD_Latency_to_Open	GFP	9	15.4444	30.5905	10.1968	11.4
	Olig1	7	134.143	231.688	87.57
ASR_Stims1to3_NormToMass	GFP	9	0.025893	0.0084687	0.0028229	0.0209413
	Olig1	7	0.029311	0.0073525	0.002779
ASR_Stims13to15_NormToMass	GFP	9	0.005144	0.0035433	0.0011811	0.00737965
	Olig1	7	0.013644	0.0134414	0.0050804
ASR_Percent_Habituation	GFP	9	77.9783	14.6797	4.89323	66.5375
	Olig1	7	50.2271	46.7891	17.6846
ASR_Mean_Startle_NormToMass	GFP	9	0.014488	0.0035874	0.0011958	0.0162672
	Olig1	7	0.018227	0.0052413	0.001981
ASR_Threshold_AUC_NormToMass	GFP	9	0.145834	0.0582434	0.0194145	0.206992
	Olig1	7	0.191044	0.0547449	0.0206916
Independent Samples T Test		Levene's Test for Equality of Variances		t-test for Equality of Means
		F	Sig.	t	df	Sig. (2-tailed)	Mean Difference	Std. Error Difference	95% Confidence Interval of the Difference
									Lower	Upper
OFT_Light_Time_in_Center	Equal variances assumed	3.247	0.093	0.958	14	0.354	9.86549	10.2989	-12.2235	31.9545
	Equal variances not assumed			1.011	13.689	0.33	9.86549	9.75992	-11.1122	30.8432
OFT_Light_Freq_Center	Equal variances assumed	0.128	0.726	1.259	14	0.228	4.12698	3.2769	-2.90127	11.1552
	Equal variances not assumed			1.268	13.342	0.227	4.12698	3.25568	-2.8882	11.1422
OFT_Light_Latency_to_Center	Equal variances assumed	0.386	0.545	-1.142	14	0.273	-11.8528	10.3834	-34.123	10.4174
	Equal variances not assumed			-1.194	13.915	0.252	-11.8528	9.92762	-33.1576	9.45202
OFT_Dim_Time_in_Center	Equal variances assumed	3.972	0.066	-0.657	14	0.522	-5.93063	9.02006	-25.2767	13.4155
	Equal variances not assumed			-0.621	9.669	0.549	-5.93063	9.54707	-27.3019	15.4406
OFT_Dim_Freq_Center	Equal variances assumed	4.196	0.06	-0.298	14	0.77	-1.33333	4.47518	-10.9316	8.26497
	Equal variances not assumed			-0.276	8.614	0.789	-1.33333	4.82594	-12.3255	9.65879
OFT_Dim_Latency_to_Center	Equal variances assumed	6.545	0.023	-0.986	14	0.341	-75.4065	76.4431	-239.361	88.5477
	Equal variances not assumed			-0.879	6.766	0.409	-75.4065	85.7665	-279.643	128.83
EPM_Light_Time_Open	Equal variances assumed	1.68	0.216	-0.157	14	0.877	-5.26524	33.4583	-77.0261	66.4956
	Equal variances not assumed			-0.147	8.898	0.887	-5.26524	35.8924	-86.6013	76.0708
EPM_Light_Latency_Open	Equal variances assumed	2.11	0.168	0.84	14	0.415	15.254	18.1532	-23.6807	54.1886
	Equal variances not assumed			0.948	8.99	0.368	15.254	16.0835	-21.1353	51.6433
EPM_Light_Time_in_closed	Equal variances assumed	7.23	0.018	-0.775	14	0.451	-37.4269	48.2795	-140.976	66.1223
	Equal variances not assumed			-0.719	8.658	0.491	-37.4269	52.0204	-155.817	80.9631
EPM_Dim_Time_Open	Equal variances assumed	1.751	0.207	0.326	14	0.749	12.746	39.0917	-71.0973	96.5893
	Equal variances not assumed			0.307	9.433	0.766	12.746	41.5423	-80.5753	106.067
EPM_Dim_Latency_Open	Equal variances assumed	0.508	0.488	0.607	14	0.554	21.3333	35.1499	-54.0558	96.7225
	Equal variances not assumed			0.657	12.365	0.523	21.3333	32.4849	-49.214	91.8807
EPM_Dim_Time_in_closed	Equal variances assumed	0.587	0.456	-0.716	14	0.486	-31.7924	44.4018	-127.025	63.44
	Equal variances not assumed			-0.689	10.763	0.506	-31.7924	46.1623	-133.669	70.084
LD_Time_in_Open	Equal variances assumed	3.44	0.085	1.09	14	0.294	68.8889	63.2164	-66.6968	204.475
	Equal variances not assumed			1.013	8.743	0.338	68.8889	68.0076	-85.6462	223.424
LD_Frequency_in_Open	Equal variances assumed	0.004	0.952	3.274	14	0.006	11.2222	3.4274	3.87119	18.5733
	Equal variances not assumed			3.296	13.346	0.006	11.2222	3.40485	3.88584	18.5586
LD_Latency_to_Open	Equal variances assumed	14.004	0.002	-1.535	14	0.147	-118.698	77.3206	-284.535	47.1377
	Equal variances not assumed			-1.346	6.163	0.226	-118.698	88.1616	-333.047	95.6501
ASR_Stims1to3_NormToMass	Equal variances assumed	0.22	0.646	-0.847	14	0.411	-0.003418	0.0040363	-0.0120751	0.0052391
	Equal variances not assumed			-0.863	13.773	0.403	-0.003418	0.0039612	-0.0119272	0.0050912
ASR_Stims13to15_NormToMass	Equal variances assumed	3.085	0.101	-1.834	14	0.088	-0.0084997	0.0046354	-0.0184416	0.0014422
	Equal variances not assumed			-1.63	6.652	0.149	-0.0084997	0.0052158	-0.0209654	0.003966
ASR_Percent_Habituation	Equal variances assumed	6.485	0.023	1.69	14	0.113	27.7511	16.4181	-7.46226	62.9646
	Equal variances not assumed			1.512	6.923	0.175	27.7511	18.3491	-15.735	71.2373
ASR_Mean_Startle_NormToMass	Equal variances assumed	0.288	0.6	-1.696	14	0.112	-0.0037388	0.002204	-0.008466	0.0009883
	Equal variances not assumed			-1.616	10.158	0.137	-0.0037388	0.0023139	-0.0088838	0.0014061
ASR_Threshold_AUC_NormToMass	Equal variances assumed	0.057	0.816	-1.58	14	0.136	-0.0452101	0.0286096	-0.106572	0.0161515
	Equal variances not assumed			-1.593	13.416	0.134	-0.0452101	0.0283737	-0.106315	0.0158948

### Sheet: Figure S6
		FC	Ext1	Ext2	Ext3	Ext4	Ext5	Extinction AUC	Probe
OFT1_Time_Center	Pearson Correlation	-0.469	-0.147	-0.115	-0.231	-0.278	-0.192	-0.198	-0.126
	Sig. (2-tailed)	0.124	0.649	0.721	0.469	0.382	0.551	0.537	0.696
	N	12	12	12	12	12	12	12	12
OFT1_Freq	Pearson Correlation	-0.276	0.072	0.134	0.013	-0.061	-0.1	0.032	0.076
	Sig. (2-tailed)	0.386	0.825	0.679	0.969	0.851	0.757	0.921	0.814
	N	12	12	12	12	12	12	12	12
OFT1_Latency	Pearson Correlation	0.206	-0.232	-0.296	-0.198	-0.111	-0.249	-0.237	-0.155
	Sig. (2-tailed)	0.521	0.469	0.351	0.538	0.731	0.435	0.458	0.631
	N	12	12	12	12	12	12	12	12
LD1_Time	Pearson Correlation	-0.165	-0.323	-0.005	-0.069	-0.16	0.003	-0.106	-0.122
	Sig. (2-tailed)	0.609	0.306	0.989	0.831	0.62	0.993	0.744	0.707
	N	12	12	12	12	12	12	12	12
LD1_Freq	Pearson Correlation	-0.114	-0.242	0.082	0.003	-0.077	0.024	-0.028	-0.062
	Sig. (2-tailed)	0.725	0.448	0.799	0.992	0.812	0.942	0.932	0.849
	N	12	12	12	12	12	12	12	12
LD1_Latency	Pearson Correlation	-0.008	0.141	-0.167	-0.042	-0.018	-0.074	-0.051	-0.087
	Sig. (2-tailed)	0.981	0.661	0.603	0.898	0.955	0.82	0.874	0.788
	N	12	12	12	12	12	12	12	12
EPM1_Time_Open	Pearson Correlation	-0.023	-0.461	-0.183	-0.333	-0.28	-0.099	-0.287	-0.163
	Sig. (2-tailed)	0.944	0.132	0.569	0.291	0.379	0.759	0.365	0.613
	N	12	12	12	12	12	12	12	12
EPM1_OpenEntries	Pearson Correlation	0.081	-0.281	-0.01	-0.226	-0.115	0.037	-0.125	0.063
	Sig. (2-tailed)	0.803	0.376	0.974	0.48	0.722	0.909	0.699	0.846
	N	12	12	12	12	12	12	12	12
		FC	Ext1	Ext2	Ext3	Ext4	Ext5	Extinction AUC	Probe
OFT3_Time_Center	Pearson Correlation	-0.302	-.661*	-0.342	-0.359	-0.448	-0.049	-0.405	-0.447
	Sig. (2-tailed)	0.341	0.019	0.276	0.251	0.144	0.88	0.192	0.145
	N	12	12	12	12	12	12	12	12
OFT3_Freq	Pearson Correlation	-0.319	-0.546	-0.266	-0.336	-0.391	-0.027	-0.34	-0.342
	Sig. (2-tailed)	0.312	0.066	0.404	0.286	0.209	0.934	0.279	0.277
	N	12	12	12	12	12	12	12	12
OFT3_Latency	Pearson Correlation	0.107	0.157	-0.003	0.121	0.198	-0.044	0.088	-0.009
	Sig. (2-tailed)	0.741	0.627	0.992	0.709	0.536	0.892	0.785	0.978
	N	12	12	12	12	12	12	12	12
LD3_Time	Pearson Correlation	0.056	-0.146	0.055	0.026	-0.021	0.146	0.014	0.076
	Sig. (2-tailed)	0.863	0.651	0.866	0.937	0.949	0.65	0.966	0.815
	N	12	12	12	12	12	12	12	12
LD3_Freq	Pearson Correlation	-0.123	-0.144	0.092	0.133	-0.011	0.256	0.069	-0.162
	Sig. (2-tailed)	0.704	0.654	0.775	0.681	0.974	0.422	0.832	0.616
	N	12	12	12	12	12	12	12	12
LD3_Latency	Pearson Correlation	0.059	0.036	-0.161	-0.109	-0.028	-0.184	-0.101	-0.065
	Sig. (2-tailed)	0.856	0.912	0.616	0.735	0.932	0.567	0.754	0.842
	N	12	12	12	12	12	12	12	12
EPM3_Time_Open	Pearson Correlation	-0.198	-0.566	-0.374	-0.415	-0.419	-0.018	-0.401	-0.296
	Sig. (2-tailed)	0.538	0.055	0.231	0.18	0.176	0.956	0.196	0.351
	N	12	12	12	12	12	12	12	12
EPM3_OpenEntries	Pearson Correlation	-0.121	-.619*	-0.408	-0.403	-0.423	-0.064	-0.426	-0.346
	Sig. (2-tailed)	0.707	0.032	0.188	0.194	0.171	0.844	0.168	0.27
	N	12	12	12	12	12	12	12	12
		FC	Ext1	Ext2	Ext3	Ext4	Ext5	Extinction AUC	Probe
ASR_Stims_1to3	Pearson Correlation	0.25	0.212	-0.067	-0.152	-0.076	-.586*	-0.115	0.206
	Sig. (2-tailed)	0.434	0.507	0.837	0.637	0.813	0.045	0.721	0.521
	N	12	12	12	12	12	12	12	12
ASR_Stims_13to15	Pearson Correlation	-0.236	-0.435	-0.388	-0.242	-0.412	-0.423	-0.395	-0.565
	Sig. (2-tailed)	0.46	0.158	0.213	0.449	0.183	0.17	0.204	0.056
	N	12	12	12	12	12	12	12	12
ASR_Habituation_Percent	Pearson Correlation	0.208	0.52	0.431	0.316	0.426	0.309	0.429	0.553
	Sig. (2-tailed)	0.517	0.083	0.162	0.317	0.167	0.328	0.165	0.062
	N	12	12	12	12	12	12	12	12
ASR_Mean_Startle	Pearson Correlation	0.087	-0.368	-0.405	-0.391	-0.403	-.763**	-0.469	-0.29
	Sig. (2-tailed)	0.788	0.239	0.191	0.209	0.193	0.004	0.124	0.361
	N	12	12	12	12	12	12	12	12
ASR_Threshold_AUC	Pearson Correlation	0.519	-0.192	0.076	0.119	0.17	0.123	0.069	0.032
	Sig. (2-tailed)	0.083	0.549	0.814	0.712	0.598	0.703	0.832	0.921
	N	12	12	12	12	12	12	12	12
